# Cross regulation in a three-component cell envelope stress signaling system of *Brucella*

**DOI:** 10.1101/2023.04.15.536747

**Authors:** Xingru Chen, Melene A. Alakavuklar, Aretha Fiebig, Sean Crosson

**Affiliations:** Department of Microbiology and Molecular Genetics, Michigan State University, East Lansing, Michigan USA

## Abstract

A multi-layered structure known as the cell envelope separates the controlled interior of bacterial cells from a fluctuating physical and chemical environment. The transcription of genes that determine cell envelope structure and function is commonly regulated by two-component signaling systems (TCS), comprising a sensor histidine kinase and a cognate response regulator. To identify TCS genes that contribute to cell envelope function in the intracellular mammalian pathogen, *Brucella ovis*, we subjected a collection of non-essential TCS deletion mutants to compounds that disrupt cell membranes and the peptidoglycan cell wall. Our screen led to the discovery of three TCS proteins that coordinately function to confer resistance to cell envelope stressors and to support *B. ovis* replication in the intracellular niche. This tripartite regulatory system includes the known cell envelope regulator, CenR, and a previously uncharacterized TCS, EssR-EssS, which is widely conserved in *Alphaproteobacteria*. The CenR and EssR response regulators bind a shared set of sites on the *B. ovis* chromosomes to control transcription of an overlapping set of genes with cell envelope functions. CenR directly interacts with EssR and functions to stimulate phosphoryl transfer from the EssS kinase to EssR, while CenR and EssR control the cellular levels of each other via a post-transcriptional mechanism. Our data provide evidence for a new mode of TCS cross-regulation in which a non-cognate response regulator affects both the activity and protein levels of a cognate TCS protein pair.

**Importance:** As intracellular pathogens, *Brucella* must contend with a variety of host-derived stressors when infecting a host cell. The inner membrane, cell wall, and outer membrane — i.e. the cell envelope — of *Brucella* provides a critical barrier to host assault. A conserved regulatory mechanism known as two-component signaling (TCS) commonly controls transcription of genes that determine the structure and biochemical composition of the cell envelope during stress. We report the identification of previously uncharacterized TCS genes that determine *B. ovis* fitness in the presence of cell envelope disruptors and within infected mammalian host cells. Our study reveals a new molecular mechanism of TCS-dependent gene regulation, and thereby advances fundamental understanding of transcriptional regulatory processes in bacteria.
