## Supplementary material for "Cross regulation in a three-component cell envelope stress signaling system of *Brucella*": Table S4

### Sheet: Key
Table S4. CenR and EssR ChIP-seq data
Tab 1: Enriched Chp-seq peaks on B. ovis chromosome 1 and chromosome 2. All peaks with a maximum q-value = 0.05, and minimum AUC (area under the curve) = 20 are listed.
Tab 2: A list of all genes that change by at least a factor of 1.5 (and that have FDR p-value < 10^-4) relative to wild-type in either the ∆cenR background or the ∆essRS background.

### Sheet: Peaks
ChIP-seq peaks from both CenR(D55E) & EssR(D64E)
	Genomic location
chromosome	start	stop	average auc	signal auc	calculated auc	log10(p-value)	log10(q-value)	BOV locus	NCBI RefSeq locus	present in CenR pull down	present in EssR pull down	annotated function
1	36559	37301	1000	2381.85	11.3594	8.23573	322	BOV_0030	BOV_RS00150	Y	Y	transcriptional regulator, LysR family
1	79182	79622	1000	462.818	6.98903	4.2185	119	BOV_0071	BOV_RS00350	Y	Y	YadA-like family protein
1	131484	131613	230	29.7212	5.2074	2.64514	116	BOV_0115	BOV_RS00570	N	Y	porin family protein
1	201298	201554	684	175.076	6.12326	3.44239	195	BOV_0183	BOV_RS00900	Y	Y	LuxR family transcriptional regulator
1	260866	261035	377	63.7099	5.4508	2.85233	116	BOV_0240	BOV_RS01200	N	Y	AlpA family transcriptional regulator
1	274776	275080	259	78.6179	5.74491	3.10734	62	-	BOV_RS16140	Y	Y	abortive infection protein
1	289130	289704	1000	14519.6	58.4299	52.2232	242	BOV_0279	BOV_RS01405	Y	Y	recombinase family protein
1	290242	290427	188	34.8137	4.44033	2.02114	112	BOV_0280	BOV_RS01410	N	Y	hypothetical protein protein
1	327862	328179	1000	664.821	8.10047	5.21754	181	BOV_0308, 311	BOV_RS01570-BOV_RS01575	Y	Y	transporter substrate-binding domain-containing protein
1	506983	507312	205	67.5285	5.2074	2.64514	223	BOV_0491	BOV_RS02460	Y	Y	EAL domain-containing protein
1	541017	541549	619	329.222	6.04099	3.366	244	BOV_0524	BOV_RS02625	Y	Y	ABC transporter permease
1	547255	547775	437	227.333	5.26176	2.69195	266	BOV_0533	BOV_RS02665	Y	Y	glycosyltransferase family 4 protein
1	550951	551214	89	23.2789	4.40544	1.89163	133	BOV_0540	BOV_RS02695	Y	N	phosphomannomutase
1	568160	568518	1000	758.933	9.47291	6.47999	152	BOV_0552	BOV_RS02755	Y	Y	helix-turn-helix domain-containing protein
1	630460	630632	353	60.7771	4.97892	2.45232	76	BOV_0614	BOV_RS03070	Y	Y	hypothetical protein
1	633076	633541	1000	2283.17	14.4521	10.7629	254	BOV_0615	BOV_RS03075	N	Y	sensor histidine kinase pleC
1	662319	662603	441	125.122	5.01389	2.48038	218	BOV_0644	BOV_RS03225	N	Y	DNA-directed RNA polymerase subunit omega
1	732646	732869	950	211.83	6.58816	3.86118	138	-	BOV_RS16400	N	Y	helix-turn-helix transcriptional regulator
1	800597	800969	833	309.965	7.03928	4.26238	188	-	BOV_RS17700	Y	Y	hypothetical protein
1	978161	978431	423	114.176	5.52397	2.741	125	BOV_0971, 973	BOV_RS04820, BOV_RS04825	N	Y	P-II family nitrogen regulator
1	1010810	1010949	267	37.1719	4.63052	2.16564	19	BOV_1002	BOV_RS04970	Y	Y	histidine phosphatase family protein, dksA
1	1023424	1024232	1000	1855.05	10.0381	6.72586	417	BOV_1008	BOV_RS05000	N	Y	vitamin B12-dependent ribonucleotide reductase
1	1035879	1036111	155	35.9693	4.72588	2.23985	77	BOV_1022	BOV_RS05070	Y	Y	GGDEF domain-containing protein
1	1077360	1077827	1000	1241.88	10.5137	7.44445	295	-	BOV_RS16600	Y	Y	hypothetical protein
1	1096178	1096503	1000	658.806	8.5154	5.32594	118	BOV_1074	BOV_RS05340	N	Y	Nitrogen regulatory protein NtrY
1	1158057	1158180	421	51.7612	5.11647	2.44584	73	BOV_1134	BOV_RS05640	Y	N	L-serine ammonia-lyase
1	1245477	1246195	1000	12332	43.6882	39.6557	381	BOV_1239, BOV_1241	BOV_RS06130-35	N	Y	hypothetical protein
1	1362685	1363018	826	275.053	7.08957	4.30434	184	BOV_1358, BOV_1360	BOV_RS06710-75	N	Y	multidrug effflux MFS transporter, TetR/AcrR family transcriptional regulator
1	1407112	1407252	277	38.8041	4.63052	2.16564	108	BOV_1397	BOV_RS06905	N	Y	manganese transport protein MntH
1	1410215	1410447	1000	302.805	6.4717	3.75967	60	BOV_1399	BOV_RS06910	N	Y	transglycosylase SLT domain-containing protein
1	1432728	1432911	134	24.5332	4.5355	2.09235	46	BOV_1422	BOV_RS07020	N	Y	hydrolase
1	1441856	1442223	1000	906.167	8.67018	5.45852	118	BOV_1434	BOV_RS07080	N	Y	RNA polymerase sigma factor rpoD
1	1444264	1444421	592	93.0199	5.28735	2.71689	118	BOV_1437	BOV_RS07090	N	Y	Na/Pi cotransporter
1	1454727	1454900	368	63.7029	5.99152	3.32133	165	-	BOV_RS16795	N	Y	hypothetical protein
1	1471367	1471551	244	44.9016	4.77369	2.28008	150	BOV_1460-61	BOV_RS07200, BOV_RS07205	N	Y	acyl-CoA thioesterase, SH3 domain-containing protein
1	1479704	1479952	1000	718.701	9.599	6.59572	47	essR	BOV_RS07250	N	Y	DNA-binding response regulator essR
1	1529201	1529437	143	33.6501	5.27241	2.56883	207	BOV_1518	BOV_RS07480	Y	N	winged helix-turn-helix transcriptional regulator
1	1576359	1576541	672	122.372	5.26708	2.69701	122	BOV_1565	BOV_RS16900	Y	Y	porin family protein
1	1598269	1598439	368	62.4941	5.17091	2.48877	12	BOV_1586	BOV_RS07810	Y	N	16S rRNA
1	1708360	1708945	1000	3802.35	17.2849	13.4563	206	BOV_1705	BOV_RS08375	N	Y	hypothetical protein
1	1728967	1729095	357	45.6861	4.93797	2.31254	101	BOV_1725	BOV_RS08470	Y	N	branched-chain amino acid ABC transporter permease
1	1786436	1786950	1000	1300.69	11.4102	8.28462	271	-	BOV_RS08730	Y	Y	hypothetical protein
1	1928629	1928859	293	67.4645	4.82157	2.32193	96	BOV_1925	BOV_RS09440	Y	Y	aquaporin Z aqpZ
1	1935384	1937452	1000	2770.92	9.27064	6.29014	996	-	BOV_RS17845	Y	Y	transposase
1	1935384	1937452	1000	2770.92	9.27064	6.29014	996	-	BOV_RS17845	N	Y	transposase
1	1937173	1937537	294	106.99	5.262	2.5679	164	BOV_1935	BOV_RS09485	Y	N	hypothetical protein
1	1938109	1938564	600	273.05	5.9421	3.27745	290	-	BOV_RS09490	Y	Y	hypothetical protein
1	1939420	1939936	1000	1709.99	10.8506	7.75777	310	-	BOV_RS18145	Y	Y	hypothetical protein
1	1940648	1940922	995	272.555	5.77831	3.1401	150	BOV_1937	BOV_RS18150	N	Y	autotransporter outer membrane beta-barrel domain-containing protein
1	1949962	1950121	131	20.7965	4.53125	2.09235	28	BOV_1943	BOV_RS09540	N	Y	hypothetical protein
1	1950505	1951746	1000	3884.51	13.2318	10.0195	746	BOV_1944	BOV_RS09545	Y	Y	hypothetical protein
1	1968705	1968929	881	197.442	5.9421	3.27745	93	BOV_1963	BOV_RS09640	Y	Y	DUF4354 family protein
2	54359	54549	332	63.1713	4.70747	2.22925	81	BOV_A0051	BOV_RS10595	Y	Y	amino acid permease
2	67024	67229	1000	219.019	7.26031	4.10181	57	BOV_A0063	BOV_RS10660	Y	N	lytic transglycosylase domain-containing protein
2	91805	92441	719	457.123	7.84696	4.98372	388	-	BOV_RS10785	Y	Y	hypothetical protein
2	133987	134305	725	230.649	6.53821	3.81713	179	-	BOV_RS10985	Y	Y	transposase
2	155054	155202	356	52.6309	4.73257	2.2461	23	BOV_A0152	BOV_RS17190	Y	Y	autotransporter outer membrane beta-barrel domain-containing protein
2	187340	187663	1000	685.612	8.76127	5.82525	213	BOV_A0183	BOV_RS11270	Y	Y	cytochrome b
2	244575	244873	1000	406.638	7.30111	4.13237	146	BOV_A0240	BOV_RS11580	Y	N	sugar ABC transporter substrate-binding protein
2	254014	254781	1000	16679	54.1972	49.3154	391	BOV_A0247	BOV_RS11615	N	Y	ABC transporter
2	285671	285807	344	46.813	4.91025	2.2855	6	BOV_A0276-277	BOV_RS11750-BOV_RS11755	Y	N	MFS transporter, cyclic nucleotide-binding domain-containing protein
2	309617	310467	1000	7272.33	25.1957	21.6995	515	BOV_A0304	BOV_RS11880	Y	Y	hypothetical protein
2	321175	321444	948	255.089	5.99152	3.32133	164	BOV_A0312	BOV_RS11925	Y	Y	acid stress chaperone hdeA
2	335048	335800	1000	9745.61	31.424	26.1094	382	BOV_A0321-322	BOV_RS11970, BOV_RS11975	N	Y	hydrogen peroxide-inducible genes activator / catalase
2	336942	337243	841	253.019	6.73823	3.99724	100	BOV_A0323	BOV_RS18205	Y	Y	hypothetical protein
2	375471	375889	562	234.722	5.87753	3.22735	229	BOV_A0357-A0358	BOV_RS12160, BOV_RS12165 (A0358)	Y	Y	transcription factor & RR
2	420971	421155	366	67.3908	5.5976	2.98059	81	BOV_A0401	BOV_RS12380	N	Y	CerR family C-terminal domain-containing protein
2	443411	443546	256	34.6081	4.34655	1.94763	67	BOV_A0425	BOV_RS12505	N	Y	hypothetical protein
2	505994	506163	384	64.8611	4.95499	2.43538	98	BOV_A0481	BOV_RS12780	N	Y	trasncription factor & transposase
2	526840	527011	445	76.129	5.06216	2.52111	75	BOV_A0505	BOV_RS12910	N	Y	amidohydrolase
2	543892	544232	453	154.097	6.49749	3.78147	138	- , BOV_A0530	BOV_RS13030-35	N	Y	Fe-S binding protein , bfr
2	616979	617249	1000	288.656	5.99152	3.32133	74	BOV_A0597	BOV_RS13370	Y	Y	amidohydrolase
2	669788	670292	1000	3274.84	18.4046	15.0816	273	BOV_A0643	BOV_RS13600	N	Y	DHA2 family efflux MFS transporter permease subunit
2	908080	908220	338	47.299	5.64028	2.86306	81	BOV_A0863	BOV_RS14720	Y	N	porin family protein
2	966255	966611	1000	1821.02	13.4833	10.2636	138	BOV_A0916	BOV_RS14985	Y	Y	serine hydrolase
2	1042079	1042309	91	20.8559	5.06473	2.40295	167	BOV_A0993	BOV_RS15390	Y	N	Nitroreductase family protein
2	1094457	1095021	1000	909.568	7.94831	5.07618	218	BOV_A1052-A1053	BOV_RS15680-85	Y	Y	flagellin, autotransporter outer membrane beta-barrel domain-containing protein

### Sheet: regulated peaks
ChIP-seq peaks from either CenR(D55E) & EssR(D64E) pull downs that are differentially regulated based on RNA-seq
locus_tag	old locus tag	annotation	chromosome	∆cenR fold change	∆essRS fold change	peak in cenR ChIP-seq dataset	peak in essR ChIP-seq dataset
BOV_RS07810	BOV_1586	16S ribosomal RNA	NC_009505	-2.87447	-2.54979	Y	N
BOV_RS11615	BOV_A0247	ABC transporter ATP-binding protein/permease	NC_009504	3.6063	5.27876	N	Y
BOV_RS06135	BOV_1241	DUF882 domain-containing protein	NC_009505	-3.19994	-3.24245	N	Y
BOV_RS06910	BOV_1399	transglycosylase SLT domain-containing protein	NC_009505	-48.5835	-48.5494	N	Y
BOV_RS16140		abortive infection protein	NC_009505	1.20135	2.35795	Y	Y
BOV_RS09640	BOV_1963	DUF4354 family protein	NC_009505	1.71213	1.95084	Y	Y
BOV_RS11580	BOV_A0240	sugar ABC transporter substrate-binding protein	NC_009504	-1.92222	-1.41734	Y	N
BOV_RS14985	BOV_A0916	serine hydrolase	NC_009504	1.76528	1.91674	Y	Y
BOV_RS03075	BOV_0615	PAS-domain containing protein	NC_009505	1.6178	1.56155	N	Y
BOV_RS10595	BOV_A0051	amino acid permease	NC_009504	-1.07125	1.51923	Y	Y
BOV_RS10660	BOV_A0063	lytic transglycosylase domain-containing protein	NC_009504	1.12244	1.45131	Y	N
BOV_RS10785		hypothetical protein	NC_009504	1.4431	2.15495	Y	Y
BOV_RS11925	BOV_A0312	acid-activated periplasmic chaperone HdeA	NC_009504	-1.31597	-1.90262	Y	Y
BOV_RS18205	BOV_A0323	hypothetical protein	NC_009504	1.22478	1.61423	Y	Y
BOV_RS00150	BOV_0030	LysR family transcriptional regulator	NC_009505	1.34671	1.66921	Y	Y
BOV_RS00350	BOV_0071	YadA-like family protein	NC_009505	1.04847	1.693	Y	Y
BOV_RS02665	BOV_0533	glycosyltransferase family 4 protein	NC_009505	1.14785	1.81799	Y	Y
BOV_RS08730		YadA-like family protein	NC_009505	1.25399	1.5298	Y	Y
BOV_RS09485	BOV_1935	hypothetical protein	NC_009505	1.07242	1.6806	Y	N
BOV_RS09490		hypothetical protein	NC_009505	1.11217	1.68466	Y	Y
BOV_RS09545	BOV_1944	hypothetical protein	NC_009505	-1.12103	1.66667	Y	Y
BOV_RS12505	BOV_A0425	hypothetical protein	NC_009504	-1.42039	-1.67538	N	Y
BOV_RS13030		(2Fe-2S)-binding protein	NC_009504	1.10987	1.61831	N	Y
