## Supplementary material for "Cross regulation in a three-component cell envelope stress signaling system of *Brucella*": Table S5

### Sheet: Key
Tab 1: primers and plasmids used in this work
Tab 2: B. ovis strains used in this work

### Sheet: Legend
Table S5. Strains and plasmids.

### Sheet: plasmids
strain number	E. coli strain	plasmid construct	antibiotic resistance marker	primers used to amplify insert (restriction sites are bold & underlined)	source; notes	plamsid construction method
FC929	TOP10	-	-	-	Invitrogen; cloning strain	-
FC3117	WM3064	-	-	-	William Metcalf; DAP auxotrophic strain used for bi-parent mating	-
FC803	Rosetta (DE3)	pLysS	Chloramphenicol	-	Novagen; strain for protein expression	-
FC257	BTH101	-	-	-	[1]; adenylate cyclase null strain for bacterial two-hybid assay	-
allelic replacement plasmids
FC55	DH10B	pNPTS138	Kanamycin	-	M.R.K.Alley	-
FC3836	TOP10	pNPTS138-∆BOV_0131	Kanamycin	attgaagccggctggcgccaagcttaatatcccggcggctcaatc	This work	Gibson assembly
				tattgaggcgttcggtgtcttcctgcttc
				agacaccgaacgcctcaatatgcatcgc
				ccgaagctagcgaattcgtggatccagacccatccgctttccg
FC3838	TOP10	pNPTS138-∆BOV_0312	Kanamycin	attgaagccggctggcgccaagctttgtagccaatattgcagc	This work	Gibson assembly
				ccagaatatggaaaagcacacccttgatc
				tgtgcttttccatattctggcccgccatc
				ccgaagctagcgaattcgtggatcccggaaaccgtcatcaagc
FC3839	TOP10	pNPTS138-∆BOV_0331	Kanamycin	attgaagccggctggcgccaagcttccatgtggtattttcgcg	This work	Gibson assembly
				gtgtgcggctgaaatgcatttgcctcgc
				aatgcatttcagccgcacacaggccgtc
				ccgaagctagcgaattcgtggatcctctatgcggcatggaaacgctg
FC3840	TOP10	pNPTS138-∆BOV_0099	Kanamycin	attgaagccggctggcgccaagcttttatgcgtgcgcgagaag	This work	Gibson assembly
				acataggcgggcgaccgccttttcatcc
				aggcggtcgcccgcctatgttcgagatcgttc
				ccgaagctagcgaattcgtggatcctgcggtgccaatacggca
FC3841	TOP10	pNPTS138-∆BOV_0577	Kanamycin	attgaagccggctggcgccaagcttctatttcgacagcggttttg	This work	Gibson assembly
				ccgtgccaagctgcgctgctttcaaatg
				agcagcgcagcttggcacggtgatcgatatg
				ccgaagctagcgaattcgtggatcctggcagcatatcgtcaac
FC3842	TOP10	pNPTS138-∆BOV_0615	Kanamycin	attgaagccggctggcgccaagcttatggctgcgataacaccc	This work	Gibson assembly
				gatggcgagcgctgcttagtacgtttcg
				actaagcagcgctcgccatctcttggcc
				ccgaagctagcgaattcgtggatcctcgctggaagaggtgcgg
FC3843	TOP10	pNPTS138-∆BOV_0357-0358	Kanamycin	attgaagccggctggcgccaagcttaactttgccgccggcgac	This work	Gibson assembly
				ggttctcgatcagcgtcaccttcaacctcc
				ggtgacgctgatcgagaaccggctgtgc
				ccgaagctagcgaattcgtggatccaatcaggaagaccgccgag
FC3844	TOP10	pNPTS138-∆BOV_0603-0604	Kanamycin	attgaagccggctggcgccaagctttttaggcccgggagaagaaac	This work	Restriction digest & ligation
				catcctttcccatcgcttcagaaagctgg
				tgaagcgatgggaaaggatgcgcttggc
				ccgaagctagcgaattcgtggatccctgcgagccgacctgatag
FC3845	TOP10	pNPTS138-∆BOV_1075-1076	Kanamycin	gcaaggccttcgcgaggtacccccggcagcagatctttg	This work	Restriction digest & ligation
				taggcacttaatgcgcaataagactgaaacg
				tattgcgcattaagtgcctatttgatatgcattatg
				catgcatgagctcactagtggatccgtaaaagcgcgcaaagtg
FC3846	TOP10	pNPTS138-∆BOV_1602	Kanamycin	attgaagccggctggcgccaagcttccatgaaacttcttgaggaac	This work	Restriction digest & ligation
				accagacgcaccgaccgaacaattcgattc
				gttcggtcggtgcgtctggttctgcttc
				ccgaagctagcgaattcgtggatcccagggctttcaatttgcac
FC3847	TOP10	pNPTS138-∆BOV_A0037-A0038	Kanamycin	attgaagccggctggcgccaagcttcattatcgcggtgaatgccctg	This work	Restriction digest & ligation
				tggccatgcgtgcggtcaggcaggccaa
				cctgaccgcacgcatggccacggaactg
				ccgaagctagcgaattcgtggatccgcgaaggtgctttccaagc
FC3848	TOP10	pNPTS138-∆BOV_A0412-A0413	Kanamycin	attgaagccggctggcgccaagcttggccaatatgtcaccgcagg	This work	Restriction digest & ligation
				tctgatcgtcgcctgcgcaacgatcccg
				ttgcgcaggcgacgatcagaatgtgggc
				ccgaagctagcgaattcgtggatccgcaattgatgcttgagcc
FC3849	TOP10	pNPTS138-∆BOV_2058	Kanamycin	attgaagccggctggcgccaagcttcctggcagagcttgccct	This work	Restriction digest & ligation
				gtcagccgaatgcttcttcgtcttcaaccacag
				cgaagaagcattcggctgacgggagcgg
				ccgaagctagcgaattcgtggatccgcggacaggatcaaaatcaacgtcc
FC3850	TOP10	pNPTS138-∆BOV_A0358	Kanamycin	attgaagccggctggcgccaagctttgtttcaatgaaaccggc	This work	Restriction digest & ligation
				aaagctcgtttggagaaatattcattgtatcg
				tatttctccaaacgagctttttccttcgg
				ccgaagctagcgaattcgtggatccgaaatcgcgcgcattcttc
FC3851	TOP10	pNPTS138-∆BOV_A0554	Kanamycin	attgaagccggctggcgccaagcttagtaaccgggacggccct	This work	Restriction digest & ligation
				gcacattgtgacctctcccaaatggtatgaatggc
				tgggagaggtcacaatgtgccggaacag
				ccgaagctagcgaattcgtggatcctgttgaacaccggaaagc
FC3852	TOP10	pNPTS138-∆BOV_A0209-A0210	Kanamycin	attgaagccggctggcgccaagcttggctataggacctatcctgaag	This work	Restriction digest & ligation
				agacgaccccggctttgaggtgcgcttc
				cctcaaagccggggtcgtcttcgatgag
				ccgaagctagcgaattcgtggatccccatgttgctgacgattg
FC3853	TOP10	pNPTS138-∆BOV_A1045	Kanamycin	attgaagccggctggcgccaagctttattatccgcaactgtcg	This work	Restriction digest & ligation
				gatgattgttatcgagtgatattgatgttttc
				atcactcgataacaatcatcggccccgc
				ccgaagctagcgaattcgtggatccgattgatcttggttgtatgcagatcaac
FC3854	TOP10	pNPTS138-∆BOV_1604	Kanamycin	attgaagccggctggcgccaagctttaaggggtcagcatgtgc	This work	Restriction digest & ligation
				catgacgttacaagttgctgcctgacgc
				cagcaacttgtaacgtcatgattcagggac
				ccgaagctagcgaattcgtggatccagttcacgcttgaacggc
FC3855	TOP10	pNPTS138-∆BOV_0611-0612	Kanamycin	attgaagccggctggcgccaagcttgtctggcgcaagaacaag	This work	Restriction digest & ligation
				ggcccgccttgcggtcatcttcgataac
				agatgaccgcaaggcgggccggggcaag
				ccgaagctagcgaattcgtggatccctcaggttcgcccagatcccgc
FC3856	TOP10	pNPTS138-∆BOV_1929	Kanamycin	attgaagccggctggcgccaagcttcgacctgctcgatctggc	This work	Restriction digest & ligation
				catgacaggcgaaagcgggggatataagcttg
				ccccgctttcgcctgtcatgcctgtcctcg
				ccgaagctagcgaattcgtggatccttaactggcgaaggcttgtcatcag
FC3857	TOP10	pNPTS138-∆BOV_1472-1473	Kanamycin	attgaagccggctggcgccaagcttcaatcgcaagccgggcatg	This work	Restriction digest & ligation
				ctcaagccggtgcgtcgtccgatagcgtc
				ggacgacgcaccggcttgagacatgtcttc
				ccgaagctagcgaattcgtggatccagatcggcccgttcatgtc
FC3859	TOP10	pNPTS138-∆BOV_0289	Kanamycin	attgaagccggctggcgccaagcttcaatgcggatgcgcgcaa	This work	Restriction digest & ligation
				ggttgctgaccgcctgcctgatttgtcg
				caggcaggcggtcagcaaccgccatgtcag
				ccgaagctagcgaattcgtggatcctgcgccgcgccattgttg
FC3860	TOP10	pNPTS138-∆BOV_1472	Kanamycin	atcgggatccttatcaatcgcaagccgggca	This work	Restriction digest & ligation
				ccttgctattcgatcgatagcgtctttt
				gaaaagacgctatcgatcgaatagcaagg
				cgatgaattcagaagggtttcggcccc
FC3861	TOP10	pNPTS138-∆BOV_1473	Kanamycin	tggcgccaagcttctctgcagcgcaccgcccgcgcagcc	This work	Restriction digest & ligation
				ctcaagccgggatgcgcgtcaaccaacgggagaatcttctgaaggg
				gacgcgcatcccggcttgagacatgtcttc
				ttaaggccttgactagagggtcgacaattttccgccgcgccag
FC3862	TOP10	pNPTS138-∆BOV_0332	Kanamycin	attgaagccggctggcgccaagcttccgatcatcattgtttcg	This work	Restriction digest & ligation
				tatgcagggcctttttcatcacgcacgc
				gatgaaaaaggccctgcatagccggcatttc
				ccgaagctagcgaattcgtggatccaggctgggccgtcatggc
complementation plasmids for insertion at glmS site by Tn7
FC2484	TOP10	pUC18-mTn7k	Kanamycin	-	John Celli
FC1639	Pir1	pTNS3	Carbenicillin	-	[2]
FC3863	TOP10	pUC18-mTn7k-BOV_0577	Kanamycin	gcaaggccttcgcgaggtaccaacggatcatgccctgtc	This work	Restriction digest & ligation
				catgcatgagctcactagtggatccatcgcaagcaccgaagcc
FC3864	TOP10	pUC18-mTn7k-BOV_0611-0612	Kanamycin	gcaaggccttcgcgaggtacctaccgatgtggacccggac	This work	Restriction digest & ligation
				catgcatgagctcactagtggatcccctttgttttgacgcgcatc
FC3865	TOP10	pUC18-mTn7k-BOV_1602	Kanamycin	gcaaggccttcgcgaggtacccatgacggctttttcgtttc	This work	Restriction digest & ligation
				catgcatgagctcactagtggatccataatcagggctttcaatttg
FC3866	TOP10	pUC18-mTn7k-BOV_1472-1473	Kanamycin	gcaaggccttcgcgaggtacccacgaaaagcggccgtcag	This work	Restriction digest & ligation
				cgcgatatcatgcatgagctcgatacatagggttctgttcgctgtctg
FC3867	TOP10	pUC18-mTn7k-BOV_1472	Kanamycin	gcaaggccttcgcgaggtacccacgaaaagcggccgtcag	This work	Restriction digest & ligation
				gataagcttacgtcgccctg
FC3868	TOP10	pUC18-mTn7k-BOV_1473	Kanamycin	gcaaggccttcgcgaggtaccgaaaccatcccccgccatg	This work	Restriction digest & ligation
				cgcgatatcatgcatgagctcgatacatagggttctgttcgctgtctg
FC3869	TOP10	pUC18-mTn7k-BOV_1929	Kanamycin	gcaaggccttcgcgaggtacctcgtcgtctagcgccatg	This work	Restriction digest & ligation
				catgcatgagctcactagtggatcccaaattgcccgcaacaag
FC3870	TOP10	pUC18-mTn7k-BOV_1929(D55A)	Kanamycin	gcaaggccttcgcgaggtacctcgtcgtctagcgccatg	This work	Restriction digest & ligation
				ctcatcatggctgtcggtc
				acagccatgatgagaaggtcc
				catgcatgagctcactagtggatcccaaattgcccgcaacaag
FC3871	TOP10	pUC18-mTn7k-BOV_1929(D55E)	Kanamycin	gcaaggccttcgcgaggtacctcgtcgtctagcgccatg	This work	Restriction digest & ligation
				atcatggaagtcggtctgccgg
				accgacttccatgatgagaaggtc
				catgcatgagctcactagtggatcccaaattgcccgcaacaag
FC3872	TOP10	pUC18-mTn7k-BOV_1472(D64A)	Kanamycin	gtttctcccggcatcatcacttcgagaatcagaaggtcgaagtcg	This work	site-directed mutagenesis
				cttcgaccttctgattctcgaagtgatgatgccgggagaaa
FC3873	TOP10	pUC18-mTn7k-BOV_1472(D64E)	Kanamycin	gtttctcccggcatcatcacttcgagaatcagaaggtcgaagtcg	This work	site-directed mutagenesis
				cttcgaccttctgattctcgaagtgatgatgccgggagaa
Protein expression - plasmids transformed into Rosetta(DE3) / pLysS strain for expression
FC3249	DH5a	pET23b-His6-SUMO	Carbenicillin	-	Breann Brown	-
FC3405	DH5a	pET23b-Ulp1	Carbenicillin	-	[3]	-
FC3874	TOP10	pET23b-His6-SUMO-BOV_1929	Carbenicillin	tgaggctcacagagaacagaccggtggaatgacaggccgtactattc	This work	Restriction digest & ligation
				tggtggtggtgctcgagtgcggccgcttatgggacaagcttatatccc
FC3875	TOP10	pET23b-His6-SUMO-BOV_1472	Carbenicillin	tgaggctcacagagaacagaccggtggaatggctgcagaagaag	This work	Restriction digest & ligation
				tggtggtggtgctcgagtgcggccgcctattcgatgctgagtttgtag
FC3876	TOP10	pET23b-His6-SUMO-BOV_0289, aa 218-518	Carbenicillin	gaccggtggaatgcatcgcaacatga	This work	Restriction digest & ligation
				tggtggtggtgctcgagtgcggccgctcaggcactctcctctgc
FC3877	TOP10	pET23b-His6-SUMO-BOV_1473, aa 191-488	Carbenicillin	tgaggctcacagagaacagaccggtggacagatcaagcctatc	This work	Restriction digest & ligation
				tggtggtggtgctcgagtgcggccgctcaagccggaatatgaatg
Bacterial two-hybrid - plasmids transformed into BTH101 strain for assay
FC253	TOP10	pUT18c	Carbenicillin	-	[1]; plasmid to express protein fused to the UT18 fragment of cya gene for bacterial two-hybrid assay	-
FC254	TOP10	pUT18c-zip	Carbenicillin	-	[1]; plasmid carrying the UT18c positive control for bacterial two-hybrid assay	-
FC255	TOP10	pKT25	Kanmycin	-	[1]; plasmid to express protein fused to the T25 fragment of cya gene for bacterial two-hybrid assay	-
FC256	TOP10	pKT25-zip	Kanmycin	-	[1]; plasmid carrying the KT25 positive control for bacterial two hybrid assay	-
FC3878	TOP10	pUT18c-BOV_1929	Carbenicillin	agaggatccgacaggccgtactattctg	This work	Restriction digest & ligation
				cttaggtacctgggacaagcttatat
FC3879	TOP10	pKT25-BOV_1929	Kanmycin	agaggatccgacaggccgtactattctg	This work	Restriction digest & ligation
				cttaggtacctgggacaagcttatat
FC3880	TOP10	pKT25-BOV_1472	Kanmycin	agggtcgacggctgcagaagaagaa	This work	Restriction digest & ligation
				ttaggtaccttcgatgctgagtttg
FC3881	TOP10	pUT18c-BOV_1472	Carbenicillin	accgagctcggctgcagaagaag	This work	Restriction digest & ligation
				gctgaattcttcgatgctgagt
FC3882	TOP10	pKT25-BOV_1929, aa1-120	Kanmycin	agaggatccgacaggccgtactattctg	This work	Restriction digest & ligation
				cttaggtacccaactgcgcg
FC3883	TOP10	pKT25-BOV_1929, aa 155-228	Kanmycin	gaggatccggatgcgacctt	This work	Restriction digest & ligation
				cttaggtacctgggacaagcttatat
FC3884	TOP10	pUT18c-BOV_1472, aa 1-128	Carbenicillin	accgagctcggctgcagaagaag	This work	Restriction digest & ligation
				gatgaattccaggatattgttgata
FC3885	TOP10	pUT18c-BOV_1472, aa 139-235	Carbenicillin	ccgggtaccgatcgaacagat	This work	Restriction digest & ligation
				gctgaattcttcgatgctgagt
FC3886	TOP10	pUT18c-BOV_1929(D55A)	Carbenicillin	agaggatccgacaggccgtactattctg	This work	site-directed mutagenesis
				cttaggtacctgggacaagcttatat
FC3887	TOP10	pKT25-BOV_1929, D55A	Kanmycin	agaggatccgacaggccgtactattctg	This work	site-directed mutagenesis
				cttaggtacctgggacaagcttatat
FC3888	TOP10	pUT18c-BOV_1929(D55E)	Carbenicillin	agaggatccgacaggccgtactattctg	This work	site-directed mutagenesis
				cttaggtacctgggacaagcttatat
FC3889	TOP10	pKT25-BOV_1929(D55E)	Kanmycin	agaggatccgacaggccgtactattctg	This work	site-directed mutagenesis
				cttaggtacctgggacaagcttatat
FC3890	TOP10	pUT18c-BOV_1472(D64A)	Carbenicillin	gtttctcccggcatcatcacttcgagaatcagaaggtcgaagtcg	This work	site-directed mutagenesis
				cttcgaccttctgattctcgaagtgatgatgccgggagaaa
FC3891	TOP10	pKT25-BOV_1472(D64A)	Kanmycin	gtttctcccggcatcatcacttcgagaatcagaaggtcgaagtcg	This work	site-directed mutagenesis
				cttcgaccttctgattctcgaagtgatgatgccgggagaaa
FC3892	TOP10	pUT18c-BOV_1472(D64E)	Carbenicillin	gtttctcccggcatcatcacttcgagaatcagaaggtcgaagtcg	This work	site-directed mutagenesis
				cttcgaccttctgattctcgaagtgatgatgccgggagaa
EC3893	TOP10	pKT25-BOV_1472, D64E	Kanmycin	gtttctcccggcatcatcacttcgagaatcagaaggtcgaagtcg	This work	site-directed mutagenesis
				cttcgaccttctgattctcgaagtgatgatgccgggagaa
C-terminally 3xFLAG-tagged constructs
FC2459	TOP10	pQF	Tetracycline	-	[4]; Plasmid to express protein fused to the 3xFLAG tag	-
FC3894	TOP10	pQF-BOV_1929	Tetracycline	cgacaagcttcaaattgcccgcaacaagc	This work	Restriction digest & ligation
				attggagctccttgggacaagcttatatc
FC3895	TOP10	pQF-BOV_1472	Tetracycline	cgacaagcttcacgaaaagcggccgtc	This work	Restriction digest & ligation
				attggagctcctttcgatgctgagttt
FC3896	TOP10	pQF-BOV_1929(D55E)	Tetracycline	accgacttccatgatgagaaggtc	This work	site-directed mutagenesis
				atcatggaagtcggtctgccgg
FC3897	TOP10	pQF-BOV_1472(D64E)	Tetracycline	gtttctcccggcatcatcacttcgagaatcagaaggtcgaagtcg	This work	site-directed mutagenesis
				cttcgaccttctgattctcgaagtgatgatgccgggagaa
Reference
1	Karimova G, Ullmann A, Ladant D. 2001. Protein-protein interaction between Bacillus stearothermophilus tyrosyl-tRNA synthetase subdomains revealed by a bacterial two-hybrid system. J Mol Microbiol Biotechnol. 3(1):73-82.
2	Choi KH, Mima T, Casart Y, et al. 2008. Genetic tools for select-agent-compliant manipulation of Burkholderia pseudomallei. Appl Environ Microbiol. 4(4):1064-1075.
3	Wang KH, Sauer RT, Baker TA. 2007. ClpS modulates but is not essential for bacterial N-end rule degradation. Genes Dev. 21:403–408.
4	Kaczmarczyk A, Vorholt JA, Francez-Charlot A. 2013. Cumate-inducible gene expression system for sphingomonads and other Alphaproteobacteria. Appl Environ Microbiol. 79(21):6795-6802.

### Sheet: Brucella strains
Brucella ovis strains
strain number	genotype	antibiotic resistance	source
FC3379	B. ovis ATCC 25840	none	ATCC 25840
FC3837	B. ovis ∆BOV_0131	none	This work
FC3858	B. ovis ∆BOV_0312	none	This work
FC3898	B. ovis ∆BOV_0331	none	This work
FC3899	B. ovis ∆BOV_0099	none	This work
FC3900	B. ovis ∆BOV_0577	none	This work
FC3901	B. ovis ∆BOV_0615	none	This work
FC3902	B. ovis ∆BOV_0357-0358	none	This work
FC3903	B. ovis ∆BOV_0603-0604	none	This work
FC3904	B. ovis ∆BOV_1075-1076	none	This work
FC3905	B. ovis ∆BOV_1602	none	This work
FC3906	B. ovis ∆BOV_A0037-A0038	none	This work
FC3907	B. ovis ∆BOV_A0412-A0413	none	This work
FC3908	B. ovis ∆BOV_2058	none	This work
FC3909	B. ovis ∆BOV_A0358	none	This work
FC3910	B. ovis ∆BOV_A0554	none	This work
FC3911	B. ovis ∆BOV_A0209-A0210	none	This work
FC3912	B. ovis ∆BOV_A1045	none	This work
FC3913	B. ovis ∆BOV_1604	none	This work
FC3914	B. ovis ∆BOV_0611-0612	none	This work
FC3915	B. ovis ∆BOV_1929	none	This work
FC3916	B. ovis ∆BOV_1472-1473	none	This work
FC3917	B. ovis ∆BOV_A0575	none	This work
FC3918	B. ovis ∆BOV_0289	none	This work
FC3919	B. ovis ∆BOV_1472	none	This work
FC3920	B. ovis ∆BOV_1473	none	This work
FC3921	B. ovis ∆BOV_0332	none	This work
FC3922	B. ovis ∆BOV_1929 ∆BOV_0289	none	This work
FC3923	B. ovis ∆BOV_1929 ∆BOV_1472-1473	none	This work
FC3924	B. ovis glmS::mTn7k	kanamycin	This work
FC3925	B. ovis ∆BOV_0577 glmS::mTn7k-BOV_0577	kanamycin	This work
FC3926	B. ovis ∆BOV_0577 glmS::mTn7k	kanamycin	This work
FC3927	B. ovis ∆BOV_0611-0612 glmS::mTn7k-BOV_0611-0612	kanamycin	This work
FC3928	B. ovis ∆BOV_0611-0612 glmS::mTn7k	kanamycin	This work
FC3929	B. ovis ∆BOV_1602 glmS::mTn7k-BOV_1602	kanamycin	This work
FC3930	B. ovis ∆BOV_1602 glmS::mTn7k	kanamycin	This work
FC3931	B. ovis ∆BOV_1472-1473 glmS::mTn7k-BOV_1472-1473	kanamycin	This work
FC3932	B. ovis ∆BOV_1472-1473 glmS::mTn7k	kanamycin	This work
FC3933	B. ovis ∆BOV_1472 glmS::mTn7k-BOV_1472	kanamycin	This work
FC3934	B. ovis ∆BOV_1472 glmS::mTn7k	kanamycin	This work
FC3935	B. ovis ∆BOV_1473 glmS::mTn7k-BOV_1473	kanamycin	This work
FC3936	B. ovis ∆BOV_1473 glmS::mTn7k	kanamycin	This work
FC3937	B. ovis ∆BOV_1929 glmS::mTn7k-BOV_1929	kanamycin	This work
FC3938	B. ovis ∆BOV_1929 glmS::mTn7k	kanamycin	This work
FC3939	B. ovis ∆BOV_1929 glmS::mTn7k-BOV_1929, D55A	kanamycin	This work
FC3940	B. ovis ∆BOV_1929 glmS::mTn7k-BOV_1929, D55E	kanamycin	This work
FC3941	B. ovis ∆BOV_1472 glmS::mTn7k-BOV_1472, D64A	kanamycin	This work
FC3942	B. ovis ∆BOV_1472 glmS::mTn7k-BOV_1472, D64E	kanamycin	This work
FC3944	B. ovis ∆BOV_1929 / pQF-BOV_1929-3xFLAG	tetracycline	This work
FC3945	B. ovis ∆BOV_1929 / pQF-BOV_1929(D55E)-3xFLAG	tetracycline	This work
FC3946	B. ovis ∆BOV_1929 / pQF	tetracycline	This work
FC3947	B. ovis ∆BOV_1472 / pQF-BOV_1472(D64E)-3xFLAG	tetracycline	This work
FC3948	B. ovis ∆BOV_1929 ∆BOV_1472 / pQF-BOV_1929-3xFLAG	tetracycline	This work
FC3949	B. ovis ∆BOV_1929 ∆BOV_1472	none	This work
